# Predicting the evolution of sexual dimorphism in gene expression

**DOI:** 10.1101/2020.05.26.116681

**Authors:** David Houle, Changde Cheng

## Abstract

Sexual dimorphism in gene expression is likely to be the underlying source of dimorphism in a variety of traits. Many analyses implicitly make the assumption that dimorphism only evolves when selection favors different phenotypes in the two sexes, although theory makes clear that it can also evolve as an indirect response to other kinds of selection. Furthermore, previous analyses consider the evolution of a single transcript or trait at a time, ignoring the genetic covariance with other transcripts and traits. We first show which aspects of the genetic-variance covariance matrix, **G**, affect dimorphism when these assumptions about selection are relaxed. We then reanalyze gene expression data from *Drosophila melanogaster* with these predictions in mind. Dimorphism of gene expression for individual transcripts shows the signature of both direct selection for dimorphism and indirect responses to selection. To account for the effect of measurement error on evolutionary predictions, we estimated a **G** matrix for eight linear combinations of expression traits. Sex-specific genetic variances in female- and male-biased transcription, as well as one relatively unbiased combination were quite unequal, ensuring that most forms of selection on these traits will have large effects on dimorphism. Predictions of response to selection based on the whole **G** matrix showed that sexually concordant and antagonistic selection are equally capable of changing sexual dimorphism. In addition, the indirect responses of dimorphism due to cross-trait covariances were quite substantial. The assumption that sexual dimorphism in transcription is an adaptation is likely to be incorrect in many specific cases.
