## Supplemental Table 2. for "Predicting the evolution of sexual dimorphism in gene expression"

### Sheet: Sheet1
Supplementary Table 2.
Genetic variances and covariances (diagonal and below) and genetic correlations (above the diagonal) for all 8 principal component scores in both sexes.
Expression Sex	Trait	MB1	MB2	FB1	FB2	UB1	UB2	UB3	UB4	MB1	MB2	FB1	FB2	UB1	UB2	UB3	UB4
Male	MB1	53.664	-0.1905	0.0426	-0.0532	-0.4689	-0.542	-0.3518	-0.0503	0.2292	0.0695	-0.102	-0.0206	0.0891	-0.4857	-0.1503	-0.031
Male	MB2	-5.6742	16.539	-0.2676	-0.1519	-0.18	-0.3526	0.4918	0.2532	-0.0819	0.3436	-0.069	-0.3202	-0.0251	-0.4273	0.509	0.0761
Male	FB1	0.72111	-2.5152	5.3403	0.5357	-0.2653	-0.0651	-0.4661	0.1364	-0.6743	-0.7419	0.6138	0.2907	-0.3784	-0.1834	-0.4992	0.3129
Male	FB2	-0.20991	-0.33275	0.66669	0.29005	0.1643	-0.151	-0.5904	0.3366	-0.2169	-0.2064	0.1108	0.6439	0.0953	-0.1176	-0.6869	0.4033
Male	UB1	-15.81	-3.37	-2.8222	0.40718	21.182	0.0089	-0.1456	-0.1602	0.3103	0.1475	-0.4839	-0.1417	0.6011	0.1852	-0.1449	-0.3283
Male	UB2	-28.904	-10.437	-1.0946	-0.5919	0.29716	52.991	0.0464	-0.0998	0.1202	0.0905	0.2725	0.2018	-0.3847	0.9028	-0.1507	0.0812
Male	UB3	-16.703	12.964	-6.9826	-2.0609	-4.3427	2.1878	42.017	0.0966	-0.3069	-0.0449	-0.0291	-0.2882	-0.1402	-0.013	0.9353	-0.0225
Male	UB4	-2.1421	5.9858	1.8318	1.0539	-4.286	-4.2221	3.6415	33.798	-0.3365	0.0089	0.087	-0.06	-0.0264	-0.1025	0.0879	0.8549
Female	MB1	4.1153	-0.81634	-3.8186	-0.28622	3.5001	2.1438	-4.8757	-4.7945	6.0057	0.8596	-0.576	-0.1224	0.4325	0.2685	-0.2097	-0.3771
Female	MB2	0.85603	2.3484	-2.8812	-0.18682	1.1407	1.1077	-0.48884	0.087249	3.5405	2.8246	-0.5918	-0.1523	0.4031	0.2299	0.0436	-0.051
Female	FB1	-7.0282	-2.6395	13.341	0.56147	-20.944	18.657	-1.7725	4.7578	-13.277	-9.3552	88.456	-0.0102	-0.9487	-0.1258	-0.2464	0.0374
Female	FB2	-0.83438	-7.2054	3.7168	1.9189	-3.6076	8.127	-10.339	-1.9291	-1.6603	-1.4162	-0.52956	30.621	0.0384	0.3008	-0.4063	0.3049
Female	UB1	6.5903	-1.0336	-8.8308	0.51891	27.955	-28.299	-9.1854	-1.5532	10.708	6.8444	-90.163	2.15	102.11	0.0269	0.0888	0.0139
Female	UB2	-20.326	-9.9271	-2.4207	-0.36173	4.8701	37.544	-0.48038	-3.4027	3.7593	2.2073	-6.759	9.5099	1.5538	32.632	-0.1068	0.1685
Female	UB3	-6.7628	12.714	-7.0845	-2.272	-4.0967	-6.7398	37.234	3.137	-3.1557	0.44954	-14.234	-13.809	5.5106	-3.7477	37.72	-0.0045
Female	UB4	-1.4224	1.9385	4.5279	1.36	-9.4626	3.7025	-0.91176	31.123	-5.7864	-0.53624	2.2017	10.566	0.885	6.0277	-0.17224	39.215
